# The pro-inflammatory response to influenza A virus infection is fueled by endothelial cells

**DOI:** 10.1101/2022.08.19.504520

**Authors:** Lisa Bauer, Laurine C. Rijsbergen, Lonneke Leijten, Feline F. W. Benavides, Danny Noack, Mart M. Lamers, Bart. L. Haagmans, Rory D. de Vries, Rik L. de Swart, Debby van Riel

**Affiliations:** Department of Viroscience, Erasmus MC, Rotterdam, the Netherlands

**Keywords:** endothelial cells, inflammation, influenza A virus, airway organoids

## Abstract

Morbidity and mortality from influenza are associated with high levels of systemic inflammation. Endothelial cells have been shown to play a key role in this systemic inflammatory response during severe influenza A virus (IAV) infections, despite the fact that these are rarely infected in humans. However, how endothelial cells contribute to these systemic inflammatory responses is unclear. To investigate this, we developed a transwell-system in which airway organoid-derived differentiated human lung epithelial cells at the apical side were co-cultured with primary human lung microvascular endothelial cells (LMEC) at the basolateral side. We compared the susceptibility of endothelial cells to pandemic H1N1 virus isolated in 2009 and seasonal H1N1 and H3N2 virus isolated in 2019, and assessed the associated immune responses. Despite the detection of IAV nucleoprotein in LMEC monocultures, there was no evidence for productive infection. In epithelial-endothelial co-cultures, abundant IAV infection of epithelial cells resulted in the breakdown of the epithelial barrier, but infection of LMECs was rarely detected. Furthermore, we observed a significantly higher secretion of pro-inflammatory cytokines in LMECs when co-cultured with IAV-infected epithelial cells, compared to LMEC monocultures exposed to IAV. Taken together, our data show that endothelial cells are abortively infected by IAV, but can fuel the inflammatory response. As endothelial cells are a prominent cell type in the lung, it is possible that they play an important role in the systemic inflammatory response during IAV infections.
