## Supplementary Table 1 for "The pro-inflammatory response to influenza A virus infection is fueled by endothelial cells"

### Sheet: Table 1. Raw data cytokines.xls
Epithelial single culture - Apical	mock 24 hrs						mock 72 hrs	mock 72 hrs7	mock 72 hrs8	mock 72 hrs9	mock 72 hrs10	mock 72 hrs11	pH1N1 24 hrs	pH1N1 24 hrs12	pH1N1 24 hrs13	pH1N1 24 hrs14	pH1N1 24 hrs15	pH1N1 24 hrs16	pH1N1 72hrs	pH1N1 72hrs17	pH1N1 72hrs18	pH1N1 72hrs19	pH1N1 72hrs20	pH1N1 72hrs21	H1N1 2019 24hrs	H1N1 2019 24hrs 22	H1N1 2019 24hrs 23	H1N1 2019 24hrs 24	H1N1 2019 24hrs 25	H1N1 2019 24hrs 26	H1N1 2019 72hrs	H1N1 2019 72hrs 27	H1N1 2019 72hrs 28	H1N1 2019 72hrs 29	H1N1 2019 72hrs 30	H1N1 2019 72hrs 31	H3N2 2019 24hrs	H3N2 2019 24hrs 32	H3N2 2019 24hrs 33	H3N2 2019 24hrs 34	H3N2 2019 24hrs 35	H3N2 2019 24hrs 36	H3N2 2019 72hrs	H3N2 2019 72hrs 37	H3N2 2019 72hrs 38	H3N2 2019 72hrs 39	H3N2 2019 72hrs 40	H3N2 2019 72hrs 41
IL-1β (pg/ml)	7.98	8.17	7.62	8.05	7.29	9.42	5.646	7.46	7.277	8.56	12.28	8.14	34.99	45.55	59.39	69.74	72.4	81.78	74.35	101.1	72.92	228.85	233.11	137.98	68.73	26.04	25.22	34.6	73.54	66.8	77	88.86	105.71	162.73	91.58	286.71	73.9	77.53	78.75	56.07	76.37	81.81	108.69	203.33	12.83	469.02	590.48	1007.79
IL-6 (pg/ml)	360.88	300.8	178.43	367.57	210.41	120.58	212.38	225.48	181.06	193.08	215.27	531.49	556.56	385.39	328.22	404.86	424.55	1729.59	848.71	3557.02	2630.07	2949.92	4323.02	2331.01	163.68	337.33	720.05	420.2	237.71	387.48	3679.4	3255.92	3139.39	3684.63	4882.11	7749.86	382.09	264.93	354.05	293.27	308.31	460.94	1625.88	4459.17	2.06	10466.8	7390.43	12107.1
TNF-α (pg/ml)	14.435	37.652	17.272	21.449	14.113	52.124	11.686	18.317	22.37	12.69	42.71	13.6	119.08	86.3	46.893	56.835	72.592	108.073	221.06	98.011	362.33	281.05	205.32	313.21	42.854	56.532	101.476	94.334	81.315	92.148	109.485	53.262	120.16	167.83	212.51	236.031	91.005	77.818	44.165	69.883	73.222	84.424	169.289	287.47	258.95	221.89	271.76	233.332
IP-10 (pg/ml)	67.74	89.47	54.87	151.01	331.79	195.23	62.9	95.33	74.44	73.61	86.02	179.63	3140	1700	1692.33	3333.6	8664.45	9829	17000	17000	4182.42	7701.41	10153.6	17000	221.08	213.88	300	309.6	192.58	189.3	17000	3416.78	14121.9	17000	17000	13526.2	17000	11661.5	17000	1246.96	645.79	1712.73	7707.58	14305.5	12313.2	1905.34	17000	17000
IFN-λ1 (pg/ml)	17.43	10.87	19.1	22.52	26.44	91.61	22.97	16.47	19.23	33.66	21.79	33.01	453.346	715.36	441.87	384.45	322.21	534.48	12034	17365	22102	12346	11293	23121	173.6	321.63	135.007	126.88	110.48	156.02	5746	2371.89	10293	8937	3425	7726	212.5	110.85	460.21	148.84	148.82	168.78	6574	2131	4072	1143.18	9028	3425
IL-8 (pg/ml)	10000	10000	10000	10000	10000	10000	10000	10000	10000	10000	10000	10000	10000	10000	10000	10000	10000	10000	10000	10000	10000	10000	10000	10000	10000	10000	10000	10000	10000	10000	10000	10000	10000	10000	10000	10000	10000	10000	10000	10000	10000	10000	10000	10000	7.94	1047.48	10000	10000
IL-12p70 (pg/ml)	4.55	6.81	3.07	8.42	7.09	6.36	6.52	4.41	5.52	6.44	6.26	4.36	6.91	6.89	3.27	4.88	4.45	7.37	8.78	10.24	6.3	5.98	7.78	10.52	3.62	6.75	8.95	7.17	4.84	7.47	8.13	3.77	5.74	7.57	6.99	9.66	7.02	6.69	6.73	5.58	5.33	6.09	6.79	8.52	0.46	4.98	8.48	8.27
IFN-α2 (pg/ml)	2.617	4.055	9.112	4.587	13.114	10.239	2.01	4.555	8.494	12.132	5.096	9.896	63.933	27.24	10.396	13.984	39.613	102.434	136.27	187.422	113.124	96.609	125.595	121.947	7.608	16.364	30.596	12.733	12.869	13.712	88.742	38.578	65.035	46.034	58.808	57.486	22.075	17.524	17.201	12.196	12.874	14.583	43.57	67.662	0.248	31.539	59.593	63.279
IFN-λ2/3 (pg/ml)	226.16	302.06	208.18	358.73	309.87	311.78	253.41	343.55	315.28	322.53	351.69	291.97	417.85	1448.74	506.51	369.67	1616.36	930.85	9701.26	9504.1	7256.79	8785.79	5839.63	9113.48	208.22	836.16	1560.31	342.87	267.05	370.44	15609.8	8058.71	7083.29	3632.34	7375.57	6281.94	178.04	334.58	981.71	295.72	320.61	322.47	1696.72	3408.79	1237.27	1642.74	1290.93	4007.15
GM-CSF (pg/ml)	28.54	28.17	22.85	152.1	81.18	51.13	29.66	38.43	16.89	171.42	44.09	67.56	35.84	41.84	14.53	63.26	157.81	19.89	13.14	24.34	11.91	60.09	37.84	57.37	5.58	33.3	41.61	63.18	32.66	81.45	15.79	19.6	24.71	58.37	70.01	141.95	23.03	27.72	48.01	69.56	62.23	36.86	15.29	29.13	3.56	116.24	118.26	163.82
IFN-β (pg/ml)	4.003	4.003	4.003	4.003	5.5	4.003	13.21	10.69	4.003	4.73	4.003	4.003	117.02	106.94	90.03	157.05	280.12	219.34	1356.44	3151.14	1161.68	2034.76	1918.19	2775.89	32.34	86.77	38.46	103.31	26.3475	60.67	581.76	897.9	340.27	608.79	707.82	437.39	279.27	189.4	167.02	44.349	39.21	46.35	696.9	607.59	140.03	367.09	2031.88	527.46
IL-10 (pg/ml)	1.34	1.78	1.78	1.39	1.2	2.31	1.78	1.78	0.97	1.07	1.34	1.78	1.34	1.78	1.78	0.97	0.97	0.82	0.97	0.97	1.34	1.78	1.78	1.04	1.34	1.78	1.12	1.47	1.47	0.86	2.68	1.78	1.78	1.04	1.94	12.923	1.34	1.78	1.78	0.97	1.03	0.76	5.76	2.71	3.23	3.3	4.23	5.16
IFN-γ (pg/ml)	25.95	10.55	26.09	53.15	55.5	57.27	36.69	22.02	37.73	48.68	24.53	24.38	63.44	60.21	43.48	62.43	56.15	49.2	62.35	56.32	51.26	52.06	57.91	61.18	36.41	57.71	61.64	52.64	50.62	59.29	63.06	28.91	57.26	52.67	53.12	55.2	51.88	53.73	53.16	51.51	56.01	55.95	46.8	60.89	7.83	11.13	62.11	58.82
Epithelial-endothelial co-culture - Apical	mock 24 hrs	mock 24 hrs2	mock 24 hrs3	mock 24 hrs4	mock 24 hrs5	mock 24 hrs6	mock 72 hrs	mock 72 hrs7	mock 72 hrs8	mock 72 hrs9	mock 72 hrs10	mock 72 hrs11	pH1N1 24 hrs	pH1N1 24 hrs12	pH1N1 24 hrs13	pH1N1 24 hrs14	pH1N1 24 hrs15	pH1N1 24 hrs16	pH1N1 72hrs	pH1N1 72hrs17	pH1N1 72hrs18	pH1N1 72hrs19	pH1N1 72hrs20	pH1N1 72hrs21	H1N1 2019 24hrs	H1N1 2019 24hrs 22	H1N1 2019 24hrs 23	H1N1 2019 24hrs 24	H1N1 2019 24hrs 25	H1N1 2019 24hrs 26	H1N1 2019 72hrs	H1N1 2019 72hrs 27	H1N1 2019 72hrs 28	H1N1 2019 72hrs 29	H1N1 2019 72hrs 30	H1N1 2019 72hrs 31	H3N2 2019 24hrs	H3N2 2019 24hrs 32	H3N2 2019 24hrs 33	H3N2 2019 24hrs 34	H3N2 2019 24hrs 35	H3N2 2019 24hrs 36	H3N2 2019 72hrs	H3N2 2019 72hrs 37	H3N2 2019 72hrs 38	H3N2 2019 72hrs 39	H3N2 2019 72hrs 40	H3N2 2019 72hrs 41
IL-1β (A4)	1.2	6.81	1.72	10.8	8.72	8.34	6.335	5.75	3.19	6.69	9.1	8.01	22.46	28.67	41.48	47.59	41.29	53.123	89.295	53.61	93.56	96.99	90.71	75.69	22.1	22.61	32.82	33.84	21.28	21.321	23.475	48.58	38.71	41.58	61.25	60.46	23.6	31.91	33.64	30.18	36.22	31.345	52.31	88.43	89.73	95.39	92.91	87.56
IL-6 (A5)	561.155	265.96	104.02	214.68	245.64	121.3	142.12	153.98	368.78	265.92	140.81	174.65	1664.92	2762.85	1265.38	2581.72	1880.56	1634.58	3792.25	2590.74	4341.02	4819.02	4337.61	6867	702.51	1184.48	697.07	1054.73	907.22	1239.43	5167.81	2644.82	3569.38	4583.75	7213.65	5658.12	1472.6	1227.92	431.91	685.8	466.11	784.43	2565.76	4072.48	4460.77	5385.08	6367.68	2315.01
TNF-α (A6)	10.315	10.699	37.08	41.36	19.05	12.321	32.0852	41.656	107.583	124.786	23.986	23.384	101.03	142.451	140.63	97.57	93.22	133.432	330.013	496.462	305.509	433.504	567.448	536.49	33.285	67.038	44.26	52.6	60.81	66.43	158.862	103.414	142.979	299.513	365.875	593.729	60.816	55.67	70.83	34.71	52.6	83.41	320.738	480.752	327.984	357.485	406.925	882.165
IP-10 (A7)	85.69	104.59	110.94	81.99	107.98	93.45	85.69	70.89	90.22	104.5	140.15	92.95	32059.8	41614	14689.2	39037.6	34714	3453.1	18678.8	2244.25	40841.4	41256.9	44798.1	4376.6	10147.6	4513.79	6057.18	9498.41	3107.07	3072.23	19609.2	44588.7	40859.9	41006.8	38835.5	6469.22	53198.7	19489.5	25107.7	19273.4	17440	29218.3	46059	38071.8	30860.4	41620.9	39457.9	2945.82
IFN-λ1 (A8)	11.05	21.14	28.68	14.62	18.55	15.39	13.705	24.89	12.46	19.2	10.78	12.63	2663.63	8549.83	7543.78	4625.76	4380.03	3987.45	24857	20476.6	33405	65748	80937	10247	929.665	1434.77	2857.31	3580.59	2949.42	1092.32	63938.4	20805.7	34576	21947	45337	22193	2813.08	7139.33	6095.92	2204.84	5916.45	4938.32	12293.4	12051.2	26126.2	34251	22134	9876
IL-8 (A10)	7284.89	6290.38	5234	6342	7456	7493.34	8906.75	11943.5	10000	10000	36710.1	10000	6842.48	6719.59	10000	10000	10000	10000	6488.64	11644.9	10000	10000	10000	10000	8377.31	6090.2	10000	10000	1.0129e+06	8290.2	6754.76	11720.1	10000	10000	10000	10000	9770.32	10000	10000	10000	10000	10000	12971.5	10000	10000	10000	10000	10000
IL-12p70 (B2)	1.23	0.86	1.34	3.67	1.14	1.32	2.409	1.56	3.07	1.44	1.85	1.85	1.23	3.64	3.83	4.36	4.16	4.15	1.32	5.2	6.97	6.37	6.38	2.38	2.955	3.25	3.33	3.34	1.79	1.987	1.23	3.02	6.08	5.72	6.57	3.45	3.29	3.01	2.76	2.24	3.25	3.452	3.6	4.97	4.5	5.21	5.43	3.56
IFN-α2 (B3)	1.35	1.225	1.49	2.62	3.33	2.12	1.29	1.042	5.91	3.1	4.31	4.53	62.985	80.253	50.96	30.45	33.62	92.31	27.495	20.218	49.61	76.1	71.29	33.64	11.935	34.697	28.39	18.98	25.22	18.312	10.89	20.238	37.55	45.21	58.15	87.47	28.645	10.72	18.21	26.34	10.51	32.213	15.755	35.63	19.03	35.12	27.8	35.26
IFN-λ2/3 (B4)	81.92	149.56	82.62	74.68	81.57	78.13	58.85	148.7	117.66	85.27	54.06	65.27	4112.05	1847.12	930.03	3314.43	1300.22	2387.56	7334.6	9295.57	4775.01	4988.82	2352.27	3299.85	659.845	1096.12	511.73	518.52	280.95	472.32	3810.34	9906.15	1635.59	2537.5	3952.7	3359.83	1828.3	719.95	804.61	548.56	921.66	843.321	7596.57	7513.04	1402.27	2139.53	1558.02	4424.35
GM-CSF (B5)	20.915	26.41	37.89	22.98	28.2	22.345	61.6	25.97	49.9	37.59	55.15	61.44	14.065	67.89	66.08	65.99	22.99	75.493	74.645	62.13	23.1	57.07	26.54	21.33	49.765	48.12	81.38	42.34	24.1	55.675	41.03	39.42	31.18	22.5	25.2	33.48	32.41	41.92	83.49	33.12	73.4	64.321	35.95	25.14	36.38	57.43	58.58	63.73
IFN-β (B6)	4.89	3.09	10.98	7.93	6.79	6.931	4.89	8.17	6.51	8.01	8.01	5.86	322.335	117.3	527.24	1285.02	953.28	847.239	1199.53	6377.18	2931.42	4487.74	4102.46	5172.5	90.695	219.42	328.28	143.77	154.4	671.341	2588.7	1092.94	1746.84	1662.27	1937.47	1380.3	211.76	541.75	613.21	549.67	559.47	619.93	1028.1	3114.6	1398.63	4814.51	2660.28	1696.92
IL-10 (B7)	1.34	1.78	0.97	1.47	1.47	1.1	2.48	1.78	0.97	0.76	0.76	3.07	1.34	1.78	1.78	0.97	0.97	0.89	1.78	0.97	0.97	1.39	1.78	1.78	1.34	1.78	1.78	0.97	0.97	0.78	0.97	1.34	1.78	1	1.21	0.76	1.34	1.78	1.78	1.42	1.43	2.321	1.78	1.78	1.16	1.03	5.02	4.03
IFN-γ (B9)	18.2	29.67	19.33	23.41	37.02	21.345	18.2	25.67	36.09	32.05	62.05	22.71	138.2	151.51	143.1	168.33	136.69	198.342	97.64	162.37	270.53	254.27	227.82	177.78	189.185	129.47	109.31	118.61	165.02	177.431	51.015	140.07	224.29	191.62	206.81	184.91	77.65	76.1	105.42	79.74	115.15	111.22	135.34	182.81	161.59	196.78	189.61	128.11
Endothelial single culture - basolateral	mock 24 hrs	mock 24 hrs2	mock 24 hrs3	mock 24 hrs4	mock 24 hrs5	mock 24 hrs6	mock 72 hrs	mock 72 hrs7	mock 72 hrs8	mock 72 hrs9	mock 72 hrs10	mock 72 hrs11	pH1N1 24 hrs	pH1N1 24 hrs12	pH1N1 24 hrs13	pH1N1 24 hrs14	pH1N1 24 hrs15	pH1N1 24 hrs16	pH1N1 72hrs	pH1N1 72hrs17	pH1N1 72hrs18	pH1N1 72hrs19	pH1N1 72hrs20	pH1N1 72hrs21	H1N1 2019 24hrs	H1N1 2019 24hrs 22	H1N1 2019 24hrs 23	H1N1 2019 24hrs 24	H1N1 2019 24hrs 25	H1N1 2019 24hrs 26	H1N1 2019 72hrs	H1N1 2019 72hrs 27	H1N1 2019 72hrs 28	H1N1 2019 72hrs 29	H1N1 2019 72hrs 30	H1N1 2019 72hrs 31	H3N2 2019 24hrs	H3N2 2019 24hrs 32	H3N2 2019 24hrs 33	H3N2 2019 24hrs 34	H3N2 2019 24hrs 35	H3N2 2019 24hrs 36	H3N2 2019 72hrs	H3N2 2019 72hrs 37	H3N2 2019 72hrs 38	H3N2 2019 72hrs 39	H3N2 2019 72hrs 40	H3N2 2019 72hrs 41
IL-1β (A4)	4.91	2.16	1.45	3.46	3.73	1.7	8.66	7.1	3.16	2.083	2.083	1.7	6.92	4.58	5.5	1.45	1.45	1.45	4.69	5.24	6.16	2.13	1.95	9.44	4.09	3.88	2.58	2.73	1.45	1.7	4.09	3.1	3.35	3.28	2.5	2.87	5.41	8.77	7.46	3.56	1.45	1.7	4.97	9.27	8.15	1.55	1.45	1.7
IL-6 (A5)	54.1	87.3	54.64	56.84	65.493	137.9	82.63	87.71	93.11	82.669	82.669	213.4	422.95	265.36	278.01	205.87	185.64	303.8	212.98	189.68	222.27	354.5	565.86	388.09	156.81	174.98	69.33	224.52	129.89	173.19	113.71	163.98	261.59	276.85	269.24	221.64	62.16	216.43	279.64	269.45	122.85	99.11	184.71	267.99	296.65	267.84	279.73	267.99
TNF-α (A6)	2.1	1.6	2.36	2	2	1.11	2.166	1.51	2.36	1.47	1.47	1.91	6.422	4.82	4.33	2.68	2.36	2.36	9.42	9.91	19.32	22.83	12.87	35.77	2.102	3.01	1.63	2.36	2.36	1.47	8.102	8.58	14.02	5.39	6.75	13.93	2.1	2.11	3.86	2.38	2.36	0.62	2.1	4.28	2.46	2.36	2.36	2.28
IP-10 (A7)	52.13	20.81	24.97	29.35	29.4	17.82	72	39.57	55.73			44.35	211.2	140.09	144.81	185.88	131.46	195.87	210.2	408.35	525.31	461.08	412.25	336.91	27.57	40.81	29.53	34.3	47.73	44.39	97.11	81.31	163.92	118.92	112.83	225.6	27.57	44.88	25.42	49.4	22.21	20.81	134.67	55.24	80.81	93.57	70.41	65.24
IFN-λ1 (A8)	15	15	11.73	10.1544	10.1545	56.7	15.71	15	31.77	29.41	31.972	59.36	64.89	43	91.5	61.68	40.47	83.02	54	61.5	63.6	24.68	25.96	29	15	15	15	14.89	10.23	36.58	21.75	21.5	21.5	26.56	25.51	25.2	31.5	10.8	31.4	28.14	14.72	0.15	15	15	15	23.36	22.47	0.15
IL-8 (A10)	442.29	157.99	215.1	82.669	82.669	2548.39	1323.28	1786	7134.18	1509.2	1209.5	4343.77	584.255	681.62	219.1	662.86	262.98	344.4	4602	1208.2	1712.63	4733.23	4580.22	7000	374.052	812.03	687.76	3244.16	1681.38	3072.82	4665.75	7000	7000	7352.75	5115.07	2413.11	378.44	543	234	4310.85	1993.54	1196.4	4665.75	2315.99	3310.13	5268.78	5582.78	700000
IL-12p70 (B2)	0.73	0.75	0.5	0.516	0.496	0.56	0.727	0.75	0.58	1.54	0.9	0.56	0.727	0.75	0.75	0.31	0.28	0.66	1.67006	0.75	0.75	0.5	0.55	0.75	0.727	0.75	0.75	0.49	0.28	0.56	0.727	0.75	0.75	0.74	0.69	0.75	0.73	0.75	0.75	0.44	0.28	0.75	0.73	0.75	0.75	0.4	0.41	0.75
IFN-α2 (B3)	0.62	0.37	0.66	0.492	0.492	0.55	0.962	0.37	1.12	0.492	0.492	0.9	0.37	0.37	0.37	0.59	0.59	0.67	1.23	2.41	1.21	0.98	0.84	3.7	0.607	0.37	0.37	0.62	0.59	0.82	0.607	0.37	0.37	1.03	1.06	2.3	0.61	0.37	0.37	0.87	0.59	0.37	0.78	0.37	0.37	1.25	0.81	0.37
IFN-λ2/3 (B4)	166.67	166.67	185.24	129.34	129.35	496.71	252.9	166.67	296.89	293.4	293.5	520.65	547.09	666.67	343.32	185.24	485.24	185.324	315	166.67	166.67	292.36	298.19	154.49	287.31	166.67	166.67	211.49	185.24	544.86	238.74	166.67	166.67	369.93	204.71	123.34	303.37	166.67	166.67	243.08	185.24	166.67	197.47	166.67	166.67	211.63	185.24	166.67
GM-CSF (B5)	1.42	1.09	0.58	1.18	1.18	1.41	5.949	1.09	1.91	3.18	3.18	1.87	2.87	3.09	4.09	1.64	0.53	5.24	4.362	1.09	1.09	1.63	1.67	1.34	1.713	1.09	1.09	3.46	0.67	1.68	1.768	1.09	1.09	2.04	1.76	1.76	1.42	1.09	1.09	2.94	1	1.09	1.12	1.09	1.09	1.85	1.19	1.09
IFN-β (B6)	12.923	9.35	17.24	21.4	21.4	11.28	12.923	9.35	17.24	21.4	21.4	11.28	27.59	19.432	33.342	16.73	27.98	17.24	12.923	9.35	29.35	17.24	17.24	11.28	12.923	9.35	9.35	17.24	17.24	11.28	41.777	24.54	56.76	17.24	17.24	25.86	12.923	9.35	9.35	17.24	17.24	11.28	12.92	17.35	39.35	17.24	17.24	11.28
IL-10 (B7)	1.34	1.78	0.97	1.47	1.47	1.1	1.34	1.78	1.12	1.47	1.47	0.86	1.34	1.78	1.78	0.97	0.97	0.97	12.923	1.78	1.78	1.16	1.03	1.78	1.34	1.78	1.78	0.97	0.97	0.82	1.34	1.78	1.78	1.22	1.09	1.78	1.34	1.78	1.78	0.97	0.97	0.78	1.34	1.78	1.78	0.98	0.97	0.78
IFN-γ (B9)	21.06	13.11	25.99	22.57	22.57	49.67	21.06	13.11	30.83	21.4	21.4	49.67	27.24	73.11	54.99	69.99	75.99	45.99	54.98	33.87	45.77	25.99	25.99	13.11	21.06	13.11	13.11	25.99	25.99	49.67	27.54	21.342	33.11	29.96	25.99	49.67	21.06	13.11	13.11	25.99	25.99	49.67	21.06	53.348	63.11	25.99	25.99	49.67
Epithelial single culture - basolateral	mock 24 hrs	mock 24 hrs2	mock 24 hrs3	mock 24 hrs4	mock 24 hrs5	mock 24 hrs6	mock 72 hrs	mock 72 hrs7	mock 72 hrs8	mock 72 hrs9	mock 72 hrs10	mock 72 hrs11	pH1N1 24 hrs	pH1N1 24 hrs12	pH1N1 24 hrs13	pH1N1 24 hrs14	pH1N1 24 hrs15	pH1N1 24 hrs16	pH1N1 72hrs	pH1N1 72hrs17	pH1N1 72hrs18	pH1N1 72hrs19	pH1N1 72hrs20	pH1N1 72hrs21	H1N1 2019 24hrs	H1N1 2019 24hrs 22	H1N1 2019 24hrs 23	H1N1 2019 24hrs 24	H1N1 2019 24hrs 25	H1N1 2019 24hrs 26	H1N1 2019 72hrs	H1N1 2019 72hrs 27	H1N1 2019 72hrs 28	H1N1 2019 72hrs 29	H1N1 2019 72hrs 30	H1N1 2019 72hrs 31	H3N2 2019 24hrs	H3N2 2019 24hrs 32	H3N2 2019 24hrs 33	H3N2 2019 24hrs 34	H3N2 2019 24hrs 35	H3N2 2019 24hrs 36	H3N2 2019 72hrs	H3N2 2019 72hrs 37	H3N2 2019 72hrs 38	H3N2 2019 72hrs 39	H3N2 2019 72hrs 40	H3N2 2019 72hrs 41
IL-1β (A4)	15.97	22.68	19.76	32.26	21.51	23.85	18.12	15.6	16.09	23.89	19.46	12.44	17.04	16	22.66	27.56	26.82	21.14	14.06	28.95	11.35	9.78	9.78	16.07	17.08	17.42	14.66	18.67	21.16	16.79	34	17.8	15	10.59	17.02	10.89	20.3	16.04	15.57	19.5	21.12	25.48	15.86	42.1	13.25	10.58	10.89	9.78
IL-6 (A5)	79.19	45.28	40.43	78.87	60.12	56.27	99.24	64.95	64.12	99.69	86.17	96.55	70.93	50.6	73.01	66.87	71.1	56.21	1947.54	1908.8	1164.44	1539.1	1477.9	1442.4	62.92	64.31	66.54	44.04	24.93	22.63	2586.22	2783.24	1376.2	1157.24	2041.29	1678.42	45.11	44.19	72.2	48.17	62.68	59.46	2838.26	2426.3	3277.38	1454.21	1771.49	1436.1
TNF-α (A6)	6.86	6.04	7.08	73.52	41.92	13.37	5.2	4.7	4.77	19.57	28.85	11.08	5.44	3.65	5.68	55.02	41.22	32.03	22.9	23.76	7.69	7.42	14.07	11.68	3.76	5.4	5.54	3.54	27.51	12.43	24.59	19.61	19.05	12.57	12.5	10.13	7.34	7.09	5.03	16.84	27.32	45.53	15.37	31.09	51.42	10.75	8.75	4.04
IP-10 (A7)	61.66	55.87	51.37	57.41	54.86	65.2	212.93	110.04	247.5	184.84	178.16	71.67	681.67	407.94	109.8	471.55	375.84	394.85	8003.94	11749	8423.06	9051.4	5452	8098.57	202.8	149.92	233.95	125.95	203.83	199.07	6062.02	6382.19	3205.64	9076.23	5061.93	6495.09	53.94	78.35	197.88	76.92	98.8	126.03	14731.4	9258.81	15862.7	14224	9281.7	13761.8
IFN-λ1 (A8)	127.8	155.97	131.65	161.18	152.66	154.2	129.57	117.47	129.94	154.57	149.96	108.23	125.02	135.21	134.65	462.9	288.27	611.99	8977.11	5397.29	6006.37	10572.3	14248.5	11118.3	134.47	155.7	118.83	244.44	522.99	147.83	5474.74	9585.02	2777.06	3557.42	1783.73	8098.13	142.33	130.54	128.37	170.71	533.12	806.94	6605.89	7891.81	5478.01	6500.35	5164.78	3053.21
IL-8 (A10)	11887.6	22345.4	24074.3	20006	19294.5	18767.6	17295.5	15407.3	15067.4	19218.5	18206.7	11733.3	11973.9	11287.5	16606.2	19259.7	13099.6	16291.9	6543.73	4595.98	9114.16	2864.46	3712.26	7400.25	10020.5	23032.4	9947.45	14781.7	17793.6	16254.2	7241.08	15119.3	7141.62	6793.32	5010.43	4281.25	18243	13776.4	10687.8	17224.9	17508.1	20220	7436.84	5453.48	4225.68	2331.3	1527.54	1236.06
IL-12p70 (B2)	2.32	3.3	3.08	2.6	2.57	2.79	2.23	2.16	2.13	2.4	2.64	1.42	2.26	1.93	2.85	3.67	2.07	2.19	2.55	2.46	1.9	0.77	1.19	1.54	2.26	3.17	2.12	1.94	2.32	2.36	3.07	3.1	2.03	1.17	1.55	0.87	2.83	2.32	2.3	2.43	2.32	2.42	1.91	2.88	2.96	0.77	0.77	0.77
IFN-α2 (B3)	3.08	3.78	3.93	3.92	3.62	3.92	3.16	2.98	3.02	3.21	3.31	2.73	2.95	3.12	3.39	4.15	3.08	3.32	9.34	4.36	2.96	3.4	6.77	8.7	2.65	3.23	2.77	2.86	3.25	3.22	3.46	7.7	8.27	2.1	6.36	4.34	3.95	3.39	2.83	3.32	3.21	3.48	6.81	9.87	9.06	2.79	2.73	1.19
IFN-λ2/3 (B4)	192.14	220.23	253	225.88	234.75	249.44	193.91	176.43	181.49	189.95	212.39	149.59	842.16	408.08	625.6	686.74	824.72	953.2	1095.57	2473.44	2883.99	1098.02	1379.8	5986.76	196.81	213.06	211.48	403.81	208.93	353.88	10310.5	16607.2	8222.46	8486.29	10328.3	17886.9	226.58	201.26	204.83	452.73	279.69	273.91	8323.34	1727.66	2403.46	2040.46	1387.02	4985.75
GM-CSF (B5)	9.92	7.48	7.33	129.32	60.79	86.21	29.01	12.85	10.75	21.48	25.54	16.4	9.43	6.59	8.49	13.42	10.08	59.15	17.54	16.67	5.08	26.3	10.57	24.81	6.97	9.09	8.09	7.59	6.54	4.95	20.79	13.97	11.66	31.83	34.04	19.14	8.11	5.29	7.56	9.41	11.9	10.38	19.23	16.97	27.44	24.53	31.39	21.85
IFN-β (B6)	14.07	19.28	27.56	18.88	15.59	19.18	10.83	13.62	10.83	11.8	17.47	10.83	23.33	18.8	26.75	51.1	17.4	13.45	304.07	283.84	44.77	60.83	130.83	75.94	19.15	27.17	15.98	10.83	12.4	12.51	283.05	142.05	210.78	120.83	130.82	110.83	16.79	10.83	15.47	10.83	19.35	24.95	168.41	253.61	342.42	50.83	87.34	103.32
IL-10 (B7)	5.48	6.35	7.27	6.79	6.4	6.64	5.2	4.61	4.57	5.69	4.77	4.22	5.56	4.61	6.9	6.95	6.3	5.93	33.94	26.07	5.1	3.38	4.06	4.97	5.04	5.45	4.57	5.4	5.13	5.56	14.18	7	10.54	2.68	4.92	3.08	5.69	6.05	5.78	6.18	6.18	6.37	6.39	22.27	22.68	2.65	3.28	1.67
IFN-γ (B9)	201.82	258.5	231.38	242.68	242.7	263.3	186.26	189.74	186.19	204.3	210.1	175.84	182.48	186.77	219.27	233.44	180.31	181.8	155.75	115.91	147.99	65.91	80.75	113.7	178.59	267.48	169.88	190.45	197.86	192.09	146.88	222.16	156.44	116.74	119.79	100.7	228.04	202.08	176.92	217.33	202.48	210.22	145.17	146.95	111.69	55.31	51.93	51.93
Epithelial single culture - basolateral	mock 24 hrs	mock 24 hrs2	mock 24 hrs3	mock 24 hrs4	mock 24 hrs5	mock 24 hrs6	mock 72 hrs	mock 72 hrs7	mock 72 hrs8	mock 72 hrs9	mock 72 hrs10	mock 72 hrs11	pH1N1 24 hrs	pH1N1 24 hrs12	pH1N1 24 hrs13	pH1N1 24 hrs14	pH1N1 24 hrs15	pH1N1 24 hrs16	pH1N1 72hrs	pH1N1 72hrs17	pH1N1 72hrs18	pH1N1 72hrs19	pH1N1 72hrs20	pH1N1 72hrs21	H1N1 2019 24hrs	H1N1 2019 24hrs 22	H1N1 2019 24hrs 23	H1N1 2019 24hrs 24	H1N1 2019 24hrs 25	H1N1 2019 24hrs 26	H1N1 2019 72hrs	H1N1 2019 72hrs 27	H1N1 2019 72hrs 28	H1N1 2019 72hrs 29	H1N1 2019 72hrs 30	H1N1 2019 72hrs 31	H3N2 2019 24hrs	H3N2 2019 24hrs 32	H3N2 2019 24hrs 33	H3N2 2019 24hrs 34	H3N2 2019 24hrs 35	H3N2 2019 24hrs 36	H3N2 2019 72hrs	H3N2 2019 72hrs 37	H3N2 2019 72hrs 38	H3N2 2019 72hrs 39	H3N2 2019 72hrs 40	H3N2 2019 72hrs 41
IL-1β (A4)	18.12	15.6	16.09	23.89	19.46	12.44	18.12	15.6	16.09	23.89	19.46	12.44	14.06	28.95	11.35	9.78	9.78	16.07	14.06	28.95	11.35	9.78	9.78	16.07	34	17.8	15	10.59	17.02	10.89	34	17.8	15	10.59	17.02	10.89	15.86	42.1	13.25	10.58	10.89	9.78	15.86	42.1	13.25	10.58	10.89	9.78
IL-6 (A5)	99.24	64.95	64.12	99.69	86.17	96.55	99.24	64.95	64.12	99.69	86.17	96.55	1947.54	1908.8	1164.44	1539.1	1477.9	1442.4	1947.54	1908.8	1164.44	1539.1	1477.9	1442.4	2586.22	2783.24	1376.2	1157.24	2041.29	1678.42	2586.22	2783.24	1376.2	1157.24	2041.29	1678.42	2838.26	2426.3	3277.38	1454.21	1771.49	1436.1	2838.26	2426.3	3277.38	1454.21	1771.49	1436.1
TNF-α (A6)	5.2	4.7	4.77	19.57	28.85	11.08	5.2	4.7	4.77	19.57	28.85	11.08	22.9	23.76	7.69	7.42	14.07	11.68	22.9	23.76	7.69	7.42	14.07	11.68	24.59	19.61	19.05	12.57	12.5	10.13	24.59	19.61	19.05	12.57	12.5	10.13	15.37	31.09	51.42	10.75	8.75	4.04	15.37	31.09	51.42	10.75	8.75	4.04
IP-10 (A7)	212.93	110.04	247.5	184.84	178.16	71.67	212.93	110.04	247.5	184.84	178.16	71.67	8003.94	11749	8423.06	9051.4	5452	8098.57	8003.94	11749	8423.06	9051.4	5452	8098.57	6062.02	6382.19	3205.64	9076.23	5061.93	6495.09	6062.02	6382.19	3205.64	9076.23	5061.93	6495.09	14731.4	9258.81	15862.7	14224	9281.7	13761.8	14731.4	9258.81	15862.7	14224	9281.7	13761.8
IFN-λ1 (A8)	129.57	117.47	129.94	154.57	149.96	108.23	129.57	117.47	129.94	154.57	149.96	108.23	8977.11	5397.29	6006.37	10572.3	14248.5	11118.3	8977.11	5397.29	6006.37	10572.3	14248.5	11118.3	5474.74	9585.02	2777.06	3557.42	1783.73	8098.13	5474.74	9585.02	2777.06	3557.42	1783.73	8098.13	6605.89	7891.81	5478.01	6500.35	5164.78	3053.21	6605.89	7891.81	5478.01	6500.35	5164.78	3053.21
IL-8 (A10)	17295.5	15407.3	15067.4	19218.5	18206.7	11733.3	17295.5	15407.3	15067.4	19218.5	18206.7	11733.3	6543.73	4595.98	9114.16	2864.46	3712.26	7400.25	6543.73	4595.98	9114.16	2864.46	3712.26	7400.25	7241.08	15119.3	7141.62	6793.32	5010.43	4281.25	7241.08	15119.3	7141.62	6793.32	5010.43	4281.25	7436.84	5453.48	4225.68	2331.3	1527.54	1236.06	7436.84	5453.48	4225.68	2331.3	1527.54	1236.06
IL-12p70 (B2)	2.23	2.16	2.13	2.4	2.64	1.42	2.23	2.16	2.13	2.4	2.64	1.42	2.55	2.46	1.9	0.77	1.19	1.54	2.55	2.46	1.9	0.77	1.19	1.54	3.07	3.1	2.03	1.17	1.55	0.87	3.07	3.1	2.03	1.17	1.55	0.87	1.91	2.88	2.96	0.77	0.77	0.77	1.91	2.88	2.96	0.77	0.77	0.77
IFN-α2 (B3)	3.16	2.98	3.02	3.21	3.31	2.73	3.16	2.98	3.02	3.21	3.31	2.73	9.34	4.36	2.96	3.4	6.77	8.7	9.34	4.36	2.96	3.4	6.77	8.7	3.46	7.7	8.27	2.1	6.36	4.34	3.46	7.7	8.27	2.1	6.36	4.34	6.81	9.87	9.06	2.79	2.73	1.19	6.81	9.87	9.06	2.79	2.73	1.19
IFN-λ2/3 (B4)	193.91	176.43	181.49	189.95	212.39	149.59	193.91	176.43	181.49	189.95	212.39	149.59	1095.57	2473.44	2883.99	1098.02	1379.8	5986.76	1095.57	2473.44	2883.99	1098.02	1379.8	5986.76	10310.5	16607.2	8222.46	8486.29	10328.3	17886.9	10310.5	16607.2	8222.46	8486.29	10328.3	17886.9	8323.34	1727.66	2403.46	2040.46	1387.02	4985.75	8323.34	1727.66	2403.46	2040.46	1387.02	4985.75
GM-CSF (B5)	29.01	12.85	10.75	21.48	25.54	16.4	29.01	12.85	10.75	21.48	25.54	16.4	17.54	16.67	5.08	26.3	10.57	24.81	17.54	16.67	5.08	26.3	10.57	24.81	20.79	13.97	11.66	31.83	34.04	19.14	20.79	13.97	11.66	31.83	34.04	19.14	19.23	16.97	27.44	24.53	31.39	21.85	19.23	16.97	27.44	24.53	31.39	21.85
IFN-β (B6)	10.83	13.62	10.83	11.8	17.47	10.83	10.83	13.62	10.83	11.8	17.47	10.83	304.07	283.84	44.77	60.83	130.83	75.94	304.07	283.84	44.77	60.83	130.83	75.94	283.05	142.05	210.78	120.83	130.82	110.83	283.05	142.05	210.78	120.83	130.82	110.83	168.41	253.61	342.42	50.83	87.34	103.32	168.41	253.61	342.42	50.83	87.34	103.32
IL-10 (B7)	5.2	4.61	4.57	5.69	4.77	4.22	5.2	4.61	4.57	5.69	4.77	4.22	33.94	26.07	5.1	3.38	4.06	4.97	33.94	26.07	5.1	3.38	4.06	4.97	14.18	7	10.54	2.68	4.92	3.08	14.18	7	10.54	2.68	4.92	3.08	6.39	22.27	22.68	2.65	3.28	1.67	6.39	22.27	22.68	2.65	3.28	1.67
IFN-γ (B9)	186.26	189.74	186.19	204.3	210.1	175.84	186.26	189.74	186.19	204.3	210.1	175.84	155.75	115.91	147.99	65.91	80.75	113.7	155.75	115.91	147.99	65.91	80.75	113.7	146.88	222.16	156.44	116.74	119.79	100.7	146.88	222.16	156.44	116.74	119.79	100.7	145.17	146.95	111.69	55.31	51.93	51.93	145.17	146.95	111.69	55.31	51.93	51.93
